# Thiamine metabolism genes in diatoms are not regulated by thiamine despite the presence of predicted riboswitches

**DOI:** 10.1101/2022.01.04.474978

**Authors:** Marcel Llavero Pasquina, Katrin Geisler, Andre Holzer, Payam Mehrshahi, Gonzalo I Mendoza-Ochoa, Shelby Newsad, Matthew P Davey, Alison G. Smith

## Abstract

- Thiamine pyrophosphate (TPP), an essential co-factor for all species, is biosynthesised through a metabolically expensive pathway regulated by TPP riboswitches in bacteria, fungi, plants and green algae. Diatoms are microalgae responsible for approximately 20% of global primary production. They have been predicted to contain TPP aptamers in the 3’UTR of some thiamine metabolism-related genes, but little is known about their function and regulation.
- We used bioinformatics, antimetabolite growth assays, RT-qPCR, targeted mutagenesis and reporter constructs to test whether the predicted TPP riboswitches respond to thiamine supplementation in diatoms. Gene editing was used to investigate the functions of the genes with associated TPP riboswitches in *Phaeodactylum tricornutum*.
- We found that thiamine-related genes with putative TPP aptamers are not responsive to thiamine or its precursor 4-amino-5-hydroxymethyl-2-methylpyrimidine (HMP), and the targeted mutation of the TPP aptamer in the HMP-P synthase (*THIC*) does not deregulate thiamine biosynthesis in *P. tricornutum*. Through genome editing we established that *PtSSSP* is necessary for thiamine uptake and that *PtTHIC* is essential for thiamine biosynthesis.
- Our results highlight the importance of experimentally testing bioinformatic aptamer predictions and provide new insights into the thiamine metabolism shaping the structure of marine microbial communities with global biogeochemical importance.
