## Supplementary material for "Thiamine metabolism genes in diatoms are not regulated by thiamine despite the presence of predicted riboswitches": Table S2

### Sheet: Diatom genomes
Table S2
Diatom genome assemblies analysed. Genomes in red did not reach the BUSCO threshold (>88% stramenopiles_odb10, >55.7% eukaryota_odb10) and were not used for the thiamine pathway analysis (Table S3)
	Taxonomy								Assembly												Data aquisition				included in search of thiamine pathway genes
	Phylum	Class	Order	Family	Genus	Species	Abbreviation	Taxonomy ID	Type	Name	Strain	Level	Contig N50	Coverage	Technology	Format	Annotation	BUSCO*	BUSCO**	Release date	Source	Link	Reference	Downloaded
1	Bacillariophyta (diatoms)	Bacillariophyceae (Raphid, pennate diatoms)	Bacillariales	Bacillariaceae	Fragilariopsis	Fragilariopsis cylindrus	F. cylindrus	186039	WGA	Fracy1	CCMP1102	Scaffolds	78 kb	7.25x	Sanger dideoxy sequencing	GenBank	Yes	0.764	0.99	2016-09-30	NCBI	https://ftp.ncbi.nlm.nih.gov/genomes/all/GCA/001/750/085/GCA_001750085.1_Fracy1	Mock T, Otillar RP, Strauss J, McMullan M, Paajanen P, Schmutz J, Salamov A, Sanges R, Toseland A, Ward BJ, Allen AE. 2017. Evolutionary genomics of the cold-adapted diatom Fragilariopsis cylindrus. Nature, 541: 536-40.	28.01.2021	yes
2	Bacillariophyta (diatoms)	Bacillariophyceae (Raphid, pennate diatoms)	Bacillariales	Bacillariaceae	Nitzschia	Nitzschia putrida	N. putrida	2742595	WGA	Nputr_1.0	NIES-4239	Contig	545 kb	40x	PacBio RSII; Illumina	GenBank	No	0.792	0.98	2020-12-09	NCBI	https://ftp.ncbi.nlm.nih.gov/genomes/all/GCA/016/586/335/GCA_016586335.1_Nputr_1.0/	Kamikawa R, Mochizuki T, Sakamoto M, Tanizawa Y, Nakayama T, Onuma R, Cenci U, Moog D, Speak S, Sarkozi K, Toseland A. 2021. Genome evolution of a non-parasitic secondary heterotroph, the diatom Nitzschia putrida. BioRxiv. https://doi.org/10.1101/2021.01.24.427197	09.04.2021	yes
3	Bacillariophyta (diatoms)	Bacillariophyceae (Raphid, pennate diatoms)	Bacillariales	Bacillariaceae	Nitzschia	Nitzschia sp. Nitz4	N. sp. Nitz4	2041349	WGA	Nitz4	Nitz4	Scaffolds	62 kb	221x	Illumina HiSeq	GenBank	No	0.78	0.99	2020-06-24	NCBI	https://ftp.ncbi.nlm.nih.gov/genomes/all/GCA/013/372/465/GCA_013372465.1_Nitz4/	Onyshchenko A, Roberts WR, Ruck EC, Lewis JA, Alverson AJ. 2021. The genome of a nonphotosynthetic diatom provides insights into the metabolic shift to heterotrophy and constraints on the loss of photosynthesis. New Phytologist, 232:1750-64.	09.04.2021	yes
4	Bacillariophyta (diatoms)	Bacillariophyceae (Raphid, pennate diatoms)	Bacillariales	Bacillariaceae	Pseudo-nitzschia	Pseudo-nitzschia multiseries	P. multiseries	635002	WGA	Psemu1	n/a	Scaffolds	n/a	9x	Sanger; 454	other	Yes	0.78	1	2012-03-30	PhycoCosm (JGI)	https://genome.jgi.doe.gov/portal/pages/dynamicOrganismDownload.jsf?organism=Psemu1	‘These sequence data were produced by the US Department of Energy Joint Genome Institute https://www.jgi.doe.gov/ in collaboration with the user community., Need permission by the authors:	28.01.2021	yes
5	Bacillariophyta (diatoms)	Bacillariophyceae (Raphid, pennate diatoms)	Bacillariales	Bacillariaceae	Pseudo-nitzschia	Pseudo-nitzschia multistriata	P. multistriata	183589	WGA	ASM90066040v1	B856	Scaffolds	30 kb	95x	n/a	GenBank	Yes	0.784	0.99	2019-02-12	NCBI	https://ftp.ncbi.nlm.nih.gov/genomes/all/GCA/900/660/405/GCA_900660405.1_ASM90066040v1	Basu S, Patil S, Mapleson D, Russo MT, Vitale L, Fevola C, Maumus F, Casotti R, Mock T, Caccamo M, Montresor M. 2017. Finding a partner in the ocean: molecular and evolutionary bases of the response to sexual cues in a planktonic diatom. New Phytologist, 215: 140-56.	28.01.2021	yes
6	Bacillariophyta (diatoms)	Bacillariophyceae (Raphid, pennate diatoms)	Naviculales	Amphipleuraceae	Halamphora	Halamphora sp. MG8b	H. sp. MG8b	2056407	WGA	ASM433581v1	MG8b	Scaffolds	1.4 kb	40x	Illumina HiSeq	GenBank	No	0.251	0.36	2019-03-08	NCBI	https://ftp.ncbi.nlm.nih.gov/genomes/all/GCA/004/335/815/GCA_004335815.1_ASM433581v1/	Nelson DR, Chaiboonchoe A, Fu W, Hazzouri KM, Huang Z, Jaiswal A, Daakour S, Mystikou A, Arnoux M, Sultana M, Salehi-Ashtiani K. 2019. Potential for heightened sulfur-metabolic capacity in coastal subtropical microalgae. Iscience, 11: 450-65.	09.04.2021	no
7	Bacillariophyta (diatoms)	Bacillariophyceae (Raphid, pennate diatoms)	Naviculales	Amphipleuraceae	Halamphora	Halamphora sp. AAB	H. sp. AAB	2056406	WGA	ASM433595v1	AAB	scaffolds	6.5 kb	40x	Illumina HiSeq	GenBank	No	0.078	0.18	2019-03-08	NCBI	https://ftp.ncbi.nlm.nih.gov/genomes/all/GCA/004/335/955/GCA_004335955.1_ASM433595v1/	Nelson DR, Chaiboonchoe A, Fu W, Hazzouri KM, Huang Z, Jaiswal A, Daakour S, Mystikou A, Arnoux M, Sultana M, Salehi-Ashtiani K. 2019. Potential for heightened sulfur-metabolic capacity in coastal subtropical microalgae. Iscience, 11: 450-65.	09.04.2021	no
8	Bacillariophyta (diatoms)	Bacillariophyceae (Raphid, pennate diatoms)	Naviculales	Naviculaceae	Fistulifera	Fistulifera solaris	F. solaris	1519565	WGA	Fsol_1.0	JPCC DA0580	Scaffolds	75 kb	24x	454 GS FLX	GenBank	Yes	0.804	1	2017-06-26	NCBI	https://ftp.ncbi.nlm.nih.gov/genomes/all/GCA/002/217/885/GCA_002217885.1_Fsol_1.0/	Tanaka T, Maeda Y, Veluchamy A, Tanaka M, Abida H, Maréchal E, Bowler C, Muto M, Sunaga Y, Tanaka M, Yoshino T. 2015. Oil accumulation by the oleaginous diatom Fistulifera solaris as revealed by the genome and transcriptome. The Plant Cell,27: 162-76.	28.01.2021	yes
9	Bacillariophyta (diatoms)	Bacillariophyceae (Raphid, pennate diatoms)	Naviculales	Naviculaceae	Seminavis	Seminavis robusta	S. robusta	568900	WGA	version1.2	D6	Contig	51 kb	79× + 34×	Illumina; PacBio	other	Yes	0.804	0.99	2020-08-05	Online Resource for Community Annotation of Eukaryotes	https://bioinformatics.psb.ugent.be/gdb/seminavis/	Osuna-Cruz CM, Bilcke G, Vancaester E, De Decker S, Bones AM, Winge P, Poulsen N, Bulankova P, Verhelst B, Audoor S, Belisova D. 2020. The Seminavis robusta genome provides insights into the evolutionary adaptations of benthic diatoms. Nature communications, 11: 1-3.	28.01.2021	yes
10	Bacillariophyta (diatoms)	Bacillariophyceae (Raphid, pennate diatoms)	Naviculales	Phaeodactylaceae	Phaeodactylum	Phaeodactylum tricornutum	P. tricornutum	2850	WGA	ASM15095v2	CCAP 1055/1	Chromosomes	417 kb	n/a	n/a	GenBank	Yes	0.796	0.99	2008-12-12	NCBI	https://ftp.ncbi.nlm.nih.gov/genomes/all/GCA/000/150/955/GCA_000150955.2_ASM15095v2/	Bowler C, Allen AE, Badger JH, Grimwood J, Jabbari K, Kuo A, Maheswari U, Martens C, Maumus F, Otillar RP, Rayko E. 2008. The Phaeodactylum genome reveals the evolutionary history of diatom genomes. Nature, 456: 239-244.	28.01.2021	yes
11	Bacillariophyta (diatoms)	Coscinodiscophyceae (centric diatoms)	Thalassiosirales	Skeletonemataceae	Skeletonema	Skeletonema costatum	S. costatum	2843	WGA	-	-	-	-	-	-	-	-	-	-	-	DDBJ	WGA not accessible. only raw data under DDBJ accession DRA007346)	Ogura A, Akizuki Y, Imoda H, Mineta K, Gojobori T, Nagai S. 2018. Comparative genome and transcriptome analysis of diatom, Skeletonema costatum, reveals evolution of genes for harmful algal bloom. BMC genomics, 19: 1-2.	-	no
12	Bacillariophyta (diatoms)	Coscinodiscophyceae (centric diatoms)	Thalassiosirales	Stephanodiscaceae	Cyclotella	Cyclotella cryptica	C. cryptica (Cyccr1)	29204	WGA	Cyccr1	CCMP332	Scaffolds	12 kb	n/a	n/a	other	Yes	0.698	0.96	31.10.2019	PhycoCosm (JGI)	https://genome.jgi.doe.gov/portal/pages/dynamicOrganismDownload.jsf?organism=Cyccr1	Traller JC, Cokus SJ, Lopez DA, Gaidarenko O, Smith SR, McCrow JP, Gallaher SD, Podell S, Thompson M, Cook O, Morselli M. 2016. Genome and methylome of the oleaginous diatom Cyclotella cryptica reveal genetic flexibility toward a high lipid phenotype. Biotechnology for biofuels, 9: 1-20.	28.01.2021	yes
13	Bacillariophyta (diatoms)	Coscinodiscophyceae (centric diatoms)	Thalassiosirales	Stephanodiscaceae	Cyclotella	Cyclotella cryptica	C. cryptica (ASM1318728v1)	29204	WGA	ASM1318728v1	CCMP332	Scaffolds	284 kb	152x	Oxford Nanopore MinION	other	Yes	0.718	0.98	2020-05-29	CoGe	https://genomevolution.org/coge/SearchResults.pl?s=ID%2057836&p=genome	Roberts WR, Downey KM, Ruck EC, Traller JC, Alverson AJ. 2020. Improved reference genome for Cyclotella cryptica CCMP332, a model for cell wall morphogenesis, salinity adaptation, and lipid production in diatoms (Bacillariophyta). G3: Genes, Genomes, Genetics, 10: 2965-2974.	09.04.2021	yes
14	Bacillariophyta (diatoms)	Coscinodiscophyceae (centric diatoms)	Thalassiosirales	Thalassiosiraceae	Thalassiosira	Thalassiosira oceanica	T. oceanica	159749	WGA	ThaOc_1.0	CCMP1005	Contig	3.6 kb	8.7x	454 GS FLX Titanium	GenBank	Yes	0.557	0.93	2012-07-25	NCBI	https://ftp.ncbi.nlm.nih.gov/genomes/all/GCA/000/296/195/GCA_000296195.2_ThaOc_1.0	Lommer M, Specht M, Roy AS, Kraemer L, Andreson R, Gutowska MA, Wolf J, Bergner SV, Schilhabel MB, Klostermeier UC, Beiko RG, Rosenstiel P, Hippler M, LaRoche J. 2012. Genome and low-iron response of an oceanic diatom adapted to chronic iron limitation. Genome Biology, 13: R66.	28.01.2021	yes
15	Bacillariophyta (diatoms)	Coscinodiscophyceae (centric diatoms)	Thalassiosirales	Thalassiosiraceae	Thalassiosira	Thalassiosira pseudonana	T. pseudonana	35128	WGA	ASM14940v2	CCMP1335	Chromosomes	1.3 Mb	n/a	n/a	GenBank	Yes	0.734	0.99	2009-01-16	NCBI	https://ftp.ncbi.nlm.nih.gov/genomes/all/GCA/000/149/405/GCA_000149405.2_ASM14940v2	Armbrust EV, Berges JA, Bowler C, Green BR, Martinez D, Putnam NH, Zhou S, Allen AE, Apt KE, Bechner M, Brzezinski MA. 2004. The genome of the diatom Thalassiosira pseudonana: ecology, evolution, and metabolism. Science, 306: 79-86.	28.01.2021	yes
16	Bacillariophyta (diatoms)	Fragilariophyceae (Araphid, pennate diatoms)	Fragilariales	Fragilariaceae	Asterionella	Asterionella formosa	A. formosa	210441	MAG	ASM225602v1	BG1	Scaffold	13 kb	1000x	Illumina NextSeq 500	GenBank	No	0.823	0.98	2017-08-16	NCBI	https://ftp.ncbi.nlm.nih.gov/genomes/all/GCA/002/256/025/GCA_002256025.1_ASM225602v1/	Kojadinovic‐Sirinelli M, Villain A, Puppo C, Fon Sing S, Prioretti L, Hubert P, Grégori G, Zhang Y, Sassi JF, Claverie JM, Blanc G. 2018. Exploring the microbiome of the “star” freshwater diatom Asterionella formosa in a laboratory context. Environmental microbiology, 20: 3601-3615.	09.04.2021	yes
17	Bacillariophyta (diatoms)	Fragilariophyceae (Araphid, pennate diatoms)	Fragilariales	Fragilariaceae	Asterionellopsis	Asterionellopsis glacialis	A. glacialis	33640	WGA	ASM1488511v2	A3	Scaffold	12 kb	40x	Illumina HiSeq	GenBank	No	0.816	0.95	10.11.2020	NCBI	https://ftp.ncbi.nlm.nih.gov/genomes/all/GCA/014/885/115/GCA_014885115.2_ASM1488511v2/	Shibl AA, Isaac A, Ochsenkühn MA, Cárdenas A, Fei C, Behringer G, Arnoux M, Drou N, Santos MP, Gunsalus KC, Voolstra CR. 2020. Diatom modulation of select bacteria through use of two unique secondary metabolites. Proceedings of the National Academy of Sciences, 117: 27445-27455.	09.04.2021	yes
18	Bacillariophyta (diatoms)	Fragilariophyceae (Araphid, pennate diatoms)	Fragilariales	Fragilariaceae	Fragilaria	Synedra acus/ Fragilaria radians	S. acus	1436140	WGA	sac1	n/a	Scaffolds	12 kb	33x	n/a	other	Yes	0.757	0.91	2019-02-06	Synedra acus genome project	http://lin.irk.ru/sacus/index.php?r=site/page&view=downloads&lang=en	Galachyants YP, Zakharova YR, Petrova DP, Morozov AA, Sidorov IA, Marchenkov AM, Logacheva MD, Markelov ML, Khabudaev KV, Likhoshway YV, Grachev MA. 2015. Sequencing of the complete genome of an araphid pennate diatom Synedra acus subsp. radians from Lake Baikal. Biochemistry, Biophysics and Molecular Biology, 461: 84-88.	28.01.2021	yes
19	Bacillariophyta (diatoms)	Fragilariophyceae (Araphid, pennate diatoms)	Licmophorales	Licmophoraceae	Licmophora	Licmophora abbreviata	L. abbreviata	297518	WGA	CCMP470	n/a	Contig	6.9 kb	n/a	n/a	GenBank	No	0.733	0.97	2018-04-24	NCBI	https://ftp.ncbi.nlm.nih.gov/genomes/all/GCA/900/291/995/GCA_900291995.1_CCMP470/	Submitted (23-FEB-2018) IBENS, Chris Bowler Lab, 46 rue d'Ulm -75005 Paris, France	09.04.2021	yes
20	Bacillariophyta (diatoms)	Mediophyceae	Triceratiales	Plagiogrammaceae	Psammoneis	Psammoneis japonica	P. japonica	517775	MAG	ASM863298v1	ECT2AJA-110	Scaffold	175 kb	25x	PacBio; Illumina HiSeq	GenBank	No	0.78	0.88	2019-09-23	NCBI	https://ftp.ncbi.nlm.nih.gov/genomes/all/GCA/008/632/985/GCA_008632985.1_ASM863298v1/	Parks M, Ashner M, Denne N, Ruck E, Spiliotopoulos E, Wang A, Alverson A, Wickett N. The first araphid pennate diatom genome illuminates diatom evolutionary patterns and bacterial co-habitation. UNPUBLISHED	09.04.2021	yes
21	Bacillariophyta (diatoms)	unclassified Bacillariophyta	-	-	-	Bacillariophyta sp.	B. sp. 1	2082584	MAG	ASM1036716v1	CG_2015-15_45_16	Scaffold	20 kb	1x	Illumina HiSeq	GenBank	No	0.722	0.92	2020-02-10	NCBI	https://ftp.ncbi.nlm.nih.gov/genomes/all/GCA/010/367/165/GCA_010367165.1_ASM1036716v1/	Probst AJ, Elling FJ, Castelle CJ, Zhu Q, Elvert M, Birarda G, Holman HY, Lane KR, Ladd B, Ryan MC, Woyke T. 2020. Lipid analysis of CO 2-rich subsurface aquifers suggests an autotrophy-based deep biosphere with lysolipids enriched in CPR bacteria. The ISME journal, 14: 1547-1560.	09.04.2021	yes
22	Bacillariophyta (diatoms)	unclassified Bacillariophyta	-	-	-	Bacillariophyta sp.	B. sp. 2	2082584	MAG	ASM1329908v1	bin82.man.all	Scaffold	8.1kb	13x	Illumina HiSeq	GenBank	No	0.635	0.9	2020-06-08	NCBI	https://ftp.ncbi.nlm.nih.gov/genomes/all/GCA/013/299/085/GCA_013299085.1_ASM1329908v1/	Probst AJ, Elling FJ, Castelle CJ, Zhu Q, Elvert M, Birarda G, Holman HY, Lane KR, Ladd B, Ryan MC, Woyke T. 2020. Lipid analysis of CO 2-rich subsurface aquifers suggests an autotrophy-based deep biosphere with lysolipids enriched in CPR bacteria. The ISME journal, 14: 1547-1560.	09.04.2021	yes
23	Bacillariophyta (diatoms)	unclassified Bacillariophyta	-	-	-	Bacillariophyta sp.	B. sp. 3	2082584	MAG	ASM1036717v1	CG_2015-02_45_7	Scaffold	6.0 kb	1x	Illumina HiSeq	GenBank	No	0.373	0.56	2020-02-10	NCBI	https://ftp.ncbi.nlm.nih.gov/genomes/all/GCA/010/367/175/GCA_010367175.1_ASM1036717v1/	Probst AJ, Elling FJ, Castelle CJ, Zhu Q, Elvert M, Birarda G, Holman HY, Lane KR, Ladd B, Ryan MC, Woyke T. 2020. Lipid analysis of CO 2-rich subsurface aquifers suggests an autotrophy-based deep biosphere with lysolipids enriched in CPR bacteria. The ISME journal, 14: 1547-1560.	09.04.2021	no
																		*eukaryota_obd10	**stramenopiles_odb10
