## Supplementary material for "Thiamine metabolism genes in diatoms are not regulated by thiamine despite the presence of predicted riboswitches": Table S4

### Sheet: Sheet1
	Supplementary table 1. Primers used in this study. Underlined sequences correspond to BpiI or BsaI restriction sites, and bold sequences represent the overhang left by the type 2S restriction.
	Name	Sequence (5’ – 3’)
	qPCR
	H4.fwd	AGGTCCTTCGCGACAATATC
	H4.rv	ACGGAATCACGAATGACGTT
	UBC.fwd	TGCTTCGAAGGCAGCTTAAT
	UBC.rv	ATCGTGCGGAAATACCAGAC
	UBQ.fwd	GGCGGTCGATCTTAAACGTA
	UBQ.rv	ATCGGCTCTTTCGTTCTTCA
	METE.fwd	GGAAAGGATCGCTGAGTGAAG
	METE.rv	CCTCATCGCTTCGAGAATTTGG
	THIC.fwd	CGCCATTATTTGCTCCAAC
	THIC.rv	CACAGCATGCTCCATTGC
	SSSP.fwd	GTCATGGTGTTTGACGTTTCC
	SSSP.rv	GACGCTTTCATTCTGATTCAGC
	NMT1.fwd	TTTGCATTTGGCACAAGACG
	NMT1.rv	TCCGGGATAGCCAATGATC
	TpActin.fwd	ACGTGACCTCACGGACTACC
	TpActin.rv	CAGTAAGGTTGGGCTGGAAA
	TpEF1a.fwd	GTATCGGCACTGTCCCTGTT
	TpEF1a.rv	ATCTCCTCGCCGAATATCCT
	TpRBCS.fwd	TAAAGGCTGGGCTATGAACG
	TpRBCS.rv	AACCTGGCTCATTAGCTGGA
	TpTHIC.fwd	GAGAAGGTTGATGGCATTGC
	TpTHIC.rv	TCCATTTGGCATGGATAGATC
	TpSSSP.fwd	AGGTAAAGAAGGAGGCTGGATC
	TpSSSP.rv	CCAAGAGAGGTTAGGATTAGCACC
	TpNMT1.fwd	GCGTTTGGATGTAGCAGTGAC
	TpNMT1.rv	TATCTGCTGGTCGCTTGATG
	3’RACE
	TVNAdp.rv	AAGAAGACTTAGCGTATGACGTCGTTTTTTTTTTTTVN
	UAdp.rv	AAGAAGACTTAGCGTATGACGTCG
	THIC.71.fwd	GAGCTTTACAAGGAACTGGGCAACAAG
	THIC.3RACE.fwd	CGAGAAAACGTACGAGAACACC
	Cloning
	THIC.prom.fwd	AAGAAGACTTCATTTGCTGCAACTGTAACCGC
	THIC.prom.rv	AAGAAGACTTAGTATGCTGCAACTGTAACCGC
	EF2.prom.fwd	AAGAAGACTTGGAGTCCATTTTGACATGTTTCC
	EF2.prom.rv	ACGAAGACCTACTTGTGTGTGTGGAGAGAACG
	THIC.3UTR.fwd	AAGAAGACTTGCTTGAAATTGGAAAGAATAGTGGTGG
	THIC.3UTR.rv	TTGAAGACATAGCGTTCCGGTAGTGCGGGAAAG
	FCPC.3UTR.fwd	AAGAAGACTTGCTTTTTTGTTACATTTACTGACTTCAA-GGAG
	FCPC.3UTR.rv	AAGAAGACTTAGCGACTAACACACCTGGC
	THIC.CDS.fwd	TTGAAGACATAATGGCTGGGTGCCATTC
	THIC.CDS.dom1.rv	TTGAAGACTGTCCTCAATCTGAAAGCGTAAGTGG
	THIC.CDS.dom1.fwd	TTGAAGACAGAGGACGAGGTGGAAAAGTTGC
	THIC.CDS.dom2.rv	TTGAAGACTACCTCGGCAATCCCGTCC
	THIC.CDS.dom2.fwd	TTGAAGACTAGAGGACTTGACGTGGGAATGTTTC
	THIC.CDS.dom3.rv	TTGAAGACATGTAGACCAAGATGCTCCTTTGG
	THIC.CDS.dom3.fwd	TTGAAGACATCTACCCAACCGCGACG
	THIC.CDS.rv	TTGAAGACATAAGCCTAGGACGCTAGATCTTTCAAAGG
	mTHIC.3UTR.rv	TTGAAGACATATGTTGAGCTCCCGCAC
	mTHIC.3UTR.fwd	TTGAAGACATACATTCGTTGTAGCTCTCTTTTGGACACAC
	TC4N.fwd	AAGAAGACTTTACTGAGCTGTCGCATAGATCG
	TC4N.rv	AAGAAGACTTCATTGACTTTGGTGAAGAAGGTTC
	PtP1/2.rv	AAGAAGACTTCAATCCCGAGGCCGTGC
	CrP1/P2.rv	AAGAAGACACCCCTAGTGTCCCGAGG
	CrP2.rv	AAGAAGACACCCCTACAATCCCGAGGC
	CrP1up.rv	AAGAAGACTTCCGCAGTGTCCCGAGGCCGT
	PtP1.fwd	AAGAAGACTTACAAGCCCCGGTGCCTG
	CrP1.fwd	AAGAAGACTTGGGAAGTGGCCCCGG
	PtP1.rv	AAGAAGACTTTTGTTCCCTTCGCGTGA
	PtP1/2.fwd	AAGAAGACTTATTGTGCGGGAGCTCAAC
	CrP2.fwd	AAGAAGACTTAGGGGAGCTCAACATTCGTTGTAG
	CrP1.rv	AAGAAGACTTTCCCTTCGCGTGAATTATC
	CrP1up.fwd	AAGAAGACTTGCGGGAGCTCAACATTC
	CrP2up.rv	AAGAAGACTTTCCAAGGGTCTTGGGCCTTTAC
	CrP2up.fwd	AAGAAGACTTTGGAACCTGATCGTGATAATTCA
	PtTHICP3a.rv	AAGAAGACTTAATCTCAGCTACAACGAATGTTGAG
	PtTHICP3a.fwd	AAGAAGACTTGATTAGACCGTTGGAACCTGATCG
	PtTHICP3a2.fwd	AAGAAGACTTGATTAGACCCTTGGAACCTGATCG
	CrTHICP4/5.fwd	AAGAAGACTTGATTAGACCGTTGGAACTGCAGCAGG-TTAGGACCTGCGTCAGAAGTCTTCTT
	CrTHICP4/5.rv	AAGAAGACTTCTGACGCAGGTCCTAACCTGCTGCAGT-TCCAACGGTCTAATCAAGTCTTCTT
	CrTHICP4/5a.fwd	AAGAAGACTTGATTAGACCCTTGGAACTGCAGCAGG-TTAGGACCTGCGTCAGAAGTCTTCTT
	CrTHICP4/5a.rv	AAGAAGACTTCTGACGCAGGTCCTAACCTGCTGCAG-TTCCAAGGGTCTAATCAAGTCTTCTT
	PtP4/5.fwd	AAGAAGACTTTCAGGAACAAGCCCCGGTG
	CrP4/5.fwd	AAGAAGACTTTCAGGAAGTGGCCCCGGT
	CrP4.rv	AAGAAGACTTCTGACGCAGGTCCTAACCTGCTGCAG-TTCCAAGGGTCTTGGGC
	PtP4.rv	AAGAAGACTTCTGACGCAGGTCCTAACCTGCTGCAG-TTCCAACGGTCTTGGGC
	SSSP.5HR.fwd	AAGGTCTCAGGAGTATCGTGGACTCGGTCC
	SSSP.5HR.rv	AAGGTCTCAAGCGACTGATCAGGAGAATATTGC
	SSSP.3HR.fwd	AAGGTCTCAGGAGAAGATCCGGAATCCTACG
	SSSP.3HR.rv	AAGGTCTCAAGCGTGCTTCGGTTCGAATG
	THIC.5HR.fwd	AAGGTCTCAGGAGTGGTCGACTTCACTCAAAG
	THIC.5HR.rv	AAGGTCTCAAGCGCCTTCTTGGGATCAACG
	THIC.3HR.fwd	AAGGTCTCAGGAGAGGTAAGCGCAAAGGTC
	THIC.3HR.rv	AAGGTCTCAAGCGGTGTTTCCATCGAGAGTC
	NMT1.5HR.fwd	AAGGTCTCAGGAGAAAACGGGAAGTCGAG
	NMT1.5HR.rv	AAGGTCTCAAGCGACTGTGAGGTAGAAAGAAAGG
	NMT1.3HR.fwd	AAGGTCTCAGGAGTGAAGTTGCCTGGTAGACTG
	NMT1.3HR.rv	AAGGTCTCAAGCGCCGAATACCGTAAGAAGG
	sgSSSP1.fwd	AAGGTCTCACGAGGTGACGGATAGGTTTCAGGGGTTTTAGAGCTAGAAATAGCAAG
	sgSSSP2.fwd	AAGGTCTCACGAGGCATTATGAGAAAGACCATGGGTTTTAGAGCTAGAAATAGCAAG
	sgTHIC1.fwd	AAGGTCTCACGAGGATCTTGGGGATCCTTCAAGAGTTTTAGAGCTAGAAATAGCAAG
	sgTHIC2.fwd	AAGGTCTCACGAGGTGGATTTGTACGATACCTCGGTTTTAGAGCTAGAAATAGCAAG
	sgRNA.rv	TGGTCTCAAGCGTAATGCCAACTTTGTACAAG
	CRISPR genotyping
	gSSSP.fwd	AACCGACAGCATTCGTATGG
	gSSSP.rv	TTGATGTGCCTCCTCGAGAC
	gSSSPin.fwd	CGGTATTGGTATTACTATTGCGATTG
	gSSSPin.rv	CGTAGGATTCCGGATCTTTGG
	gTHIC.fwd	TGTAGGGCATCTCTGGATGG
	gTHIC.rv	CGTGGGAGTCTCGTTTCG
	gTHICin.fwd	CCATGGTTAACGCCTTTCGTAG
	gTHICin.rv	TGCTTCCCAGTTCGCTG
	gNMT1.fwd	GTTGTTTCCACAATGACGTGC
	gNMT1.rv	AATCACGGTATTGGAAACAGAGC
	gNMT1in.fwd	CATGTCGAGACTGCAGAATGG
	gNMT1in.rv	TTGTGGCTGTAACGCCAAG
	NAT.fwd	GAGGTCACCAACGTCAACG
